# Karyopherin mimicry explains how the HIV capsid penetrates nuclear pores

**DOI:** 10.1101/2023.03.23.534032

**Authors:** C.F. Dickson, S. Hertel, J. Ruan, N. Ariotti, A. Tuckwell, N. Li, S.C. Al-Izzi, E. Sierecki, Y. Gambin, R.G. Morris, G.J. Towers, T. Böcking, D.A. Jacques

**Affiliations:** UNSW Sydney; The University of New South Wales; The University of Queensland; University of New South Wales; EMBL Australia, The University of New South Wales; University College London

## Abstract

HIV can infect non-dividing cells because the viral capsid can overcome the selective barrier of the nuclear pore complex and deliver the genome directly into the nucleus. Remarkably, the intact HIV capsid is over one thousand times greater than the size-limit prescribed by the nuclear pore’s diffusion barrier. This barrier is a phase-separated condensate in the central channel of the nuclear pore and is comprised of intrinsically-disordered nucleoporin domains enriched in phenylalanine-glycine (FG) dipeptides. Through multivalent FG-interactions, cellular karyopherins and their bound cargoes solubilise in this phase to drive nucleocytoplasmic transport. By performing an *in vitro* dissection of the nuclear pore complex, we show that a pocket on the surface of the HIV capsid similarly interacts with FG-motifs from multiple nucleoporins and that this interaction licenses capsids to penetrate nucleoporin condensates. This karyopherin mimicry model resolves a key conceptual challenge for the role of the HIV capsid in nuclear entry, and explains how an exogenous entity much larger than any known cellular cargo can non-destructively breach the nuclear envelope.
