## Supplementary material for "Karyopherin mimicry explains how the HIV capsid penetrates nuclear pores": Table S2

### Sheet: Sheet1
		Construct	Description	Sequence
		mCherry	mCherry	MVSKGEEDNMAIIKEFMRFKVHMEGSVNGHEFEIEGEGEGRPYEGTQTAKLKVTKGGPLPFAWDILSPQFMYGSKAYVKHPADIPDYLKLSFPEGFNWERVMNFEDGGVVTVTQDSSLQDGEFIYKVKLRGTNFPSDGPVMQCRTMGWEASTERMYPEDGALKGEIKQRLKLKDGGHYDAEVKTTYKAKKPVQLPGAYNVDIKLDILSHNEDYTIVEQYERAEGRHSTGGMDELYK*
		IBB-mCherry	Importinb binding domain-mCherry fusion	MSTNENANTPAARLHRFKNKGKDSTEMRRRRIEVNVELRKAKKDDQMLKRRNVSSFPDGSMVSKGEEDNMAIIKEFMRFKVHMEGSVNGHEFEIEGEGEGRPYEGTQTAKLKVTKGGPLPFAWDILSPQFMYGSKAYVKHPADIPDYLKLSFPEGFNWERVMNFEDGGVVTVTQDSSLQDGEFIYKVKLRGTNFPSDGPVMQCRTMGWEASTERMYPEDGALKGEIKQRLKLKDGGHYDAEVKTTYKAKKPVQLPGAYNVDIKLDILSHNEDYTIVEQYERAEGRHSTGGMDELYK*
		Importinb	Importinb	MKESTLEAIGYICQDIDPEQLQDKSNEILTAIIQGMRKEEPSNNVKLAATNALLNSLEFTKANFDKESERHFIMQVVCEATQCPDTRVRVAALQNLVKIMSLYYQYMETYMGPALFAITIEAMKSDIDEVALQGIEFWSNVCDEEMDLAIEASEAAEQGRPPEHTSKFYAKGALQYLVPILTQTLTKQDENDDDDDWNPCKAAGVCLMLLATCCEDDIVPHVLPFIKEHIKNPDWRYRDAAVMAFGCILEGPEPSQLKPLVIQAMPTLIELMKDPSVVVRDTAAWTVGRICELLPEAAINDVYLAPLLQCLIEGLSAEPRVASNVCWAFSSLAEAAYEAADVADDQEEPATYCLSSSFELIVQKLLETTDRPDGHQNNLRSSAYESLMEIVKNSAKDCY…
		Nup981-499	His-TEV-Nup98-Fgdomain. E.coli expressed for in vitro condensate formation	MHHHHHHSSGLVPRGSHMASMFNKSFGTPFGGGTGGFGTTSTFGQNTGFGTTSGGAFGTSAFGSSNNTGGLFGNSQTKPGGLFGTSSFSQPATSTSTGFGFGTSTGTANTLFGTASTGTSLFSSQNNAFAQNKPTGFGNFGTSTSSGGLFGTTNTTSNPFGSTSGSLFGPSSFTAAPTGTTIKFNPPTGTDTMVKAGVSTNISTKHQCITAMKEYESKSLEELRLEDYQANRKGPQNQVGAGTTTGLFGSSPATSSATGLFSSSTTNSGFAYGQNKTAFGTSTTGFGTNPGGLFGQQNQQTTSLFSKPFGQATTTQNTGFSFGNTSTIGQPSTNTMGLFGVTQASQPGGLFGTATNTSTGTAFGTGTGLFGQTNTGFGAVGSTLFGNNKLTTFGSSTTS…
		CAA204C	Capsid-stabilising-crosslinking mutant	MPIVQNLQGQMVHQAISPRTLNAWVKVVEEKAFSPEVIPMFSALSEGATPQDLNTMLNTVGGHQAAMQMLKETINEEAAEWDRLHPVHAGPIAPGQMREPRGSDIAGTTSTLQEQIGWMTHNPPIPVGEIYKRWIILGLNKIVRMYSPTSILDIRQGPKEPFRDYVDRFYKTLRAEQASQEVKNWMTETLLVQNANPDCKTILKCLGPGATLEEMMTACQGVGGPGHKARVL-
		CAK158C	Capsid-labeling mutant	MPIVQNLQGQMVHQAISPRTLNAWVKVVEEKAFSPEVIPMFSALSEGATPQDLNTMLNTVGGHQAAMQMLKETINEEAAEWDRLHPVHAGPIAPGQMREPRGSDIAGTTSTLQEQIGWMTHNPPIPVGEIYKRWIILGLNKIVRMYSPTSILDIRQGPCEPFRDYVDRFYKTLRAEQASQEVKNWMTETLLVQNANPDCKTILKALGPGATLEEMMTACQGVGGPGHKARVL-
		CA-mCherry	CAA204C - mCherry fusion	/
		CAhexamer -mCherry	CAA14C, E45C, W184A, M185V -crosslinking-mCherry fusion	/
		TNPO1		GPLGSMVWDRQTKMEYEWKPDEQGLQQILQLLKESQSPDTTIQRTVQQKLEQLNQYPDFNNYLIFVLTKLKSEDEPTRSLSGLILKNNVKAHFQNFPNGVTDFIKSECLNNIGDSSPLIRATVGILITTIASKGELQNWPDLLPKLCSLLDSEDYNTCEGAFGALQKICEDSAEILDSDVLDRPLNIMIPKFLQFFKHSSPKIRSHAVACVNQFIISRTQALMLHIDSFIENLFALAGDEEPEVRKNVCRALVMLLEVRMDRLLPHMHNIVEYMLQRTQDQDENVALEACEFWLTLAEQPICKDVLVRHLPKLIPVLVNGMKYSDIDIILLKGDVEEDETIPDSEQDIRPRFHRSRTVAQQHDEDGIEEEDDDDDEIDDDDTISDWNLRKCSAAALDVL…
		TNPO3		GPLGSMEGAKPTLQLVYQAVQALYHDPDPSGKERASFWLGELQRSVHAWEISDQLLQIRQDVESCYFAAQTMKMKIQTSFYELPTDSHASLRDSLLTHIQNLKDLSPVIVTQLALAIADLALQMPSWKGCVQTLVEKYSNDVTSLPFLLEILTVLPEEVHSRSLRIGANRRTEIIEDLAFYSSTVVSLLMTCVEKAGTDEKMLMKVFRCLGSWFNLGVLDSNFMANNKLLALLFEVLQQDKTSSNLHEAASDCVCSALYAIENVETNLPLAMQLFQGVLTLETAYHMAVAREDLDKVLNYCRIFTELCETFLEKIVCTPGQGLGDLRTLELLLICAGHPQYEVVEISFNFWYRLGEHLYKTNDEVIHGIFKAYIQRLLHALARHCQLEPDHEGVPEETD…
		Importin alpha		GPLGSMSTNENANTPAARLHRFKNKGKDSTEMRRRRIEVNVELRKAKKDDQMLKRRNVSSFPDDATSPLQENRNNQGTVNWSVDDIVKGINSSNVENQLQATQAARKLLSREKQPPIDNIIRAGLIPKFVSFLGRTDCSPIQFESAWALTNIASGTSEQTKAVVDGGAIPAFISLLASPHAHISEQAVWALGNIAGDGSVFRDLVIKYGAVDPLLALLAVPDMSSLACGYLRNLTWTLSNLCRNKNPAPPIDAVEQILPTLVRLLHHDDPEVLADTCWAISYLTDGPNERIGMVVKTGVVPQLVKLLGASELPIVTPALRAIGNIVTGTDEQTQVVIDAGALAVFPSLLTNPKTNIQKEATWTMSNITAGRQDQIQQVVNHGLVPFLVSVLSKADFKTQ…
		CypA		MVNPTVFFDIAVDGEPLGRVSFELFADKVPKTAENFRALSTGEKGFGYKGSCFHRIIPGFMCQGGDFTRHNGTGGKSIYGEKFEDENFILKHTGPGILSMANAGPNTNGSQFFICTAKTEWLDGKHVVFGKVKEGMNIVEAMERFGSRNGKTSKKITIADCGQLE
		Constructs cloned from cDNA
		GFP-Nup35	His-GFP-HRV3C-Nup35	MTVMYKVCKDIKHVSETMGTSGHHHHHHHHGTSKGEELFTGVVPILVELDGDVNGHKFSVSGEGEGDATYGKLTLKFICTTGKLPVPWPTLVTTLTYGVQCFSRYPDHMKQHDFFKSAMPEGYVQERTIFFKDDGNYKTRAEVKFEGDTLVNRIELKGIDFKEDGNILGHKLEYNYNSHNVYIMADKQKNGIKVNFKIRHNIEDGSVQLADHYQQNTPIGDGPVLLPDNHYLSTQSALSKDPNEKRDHMVLLEFVTAAGITLGMDELYKLEVLFQGPTSLYKKAGFMAAFAVEPQGPALGSEPMMLGSPTSPKPGVNAQFLPGFLMGDLPAPVTPQPRSISGPSVGVMEMRSPLLAGGSPPQPVVPAHKDKSGAPPVRSIYDDISSPGLGSTPLTSRRQ…
		GFP-Nup58	His-GFP-HRV3C-Nup58	MTVMYKVCKDIKHVSETMGTSGHHHHHHHHGTSKGEELFTGVVPILVELDGDVNGHKFSVSGEGEGDATYGKLTLKFICTTGKLPVPWPTLVTTLTYGVQCFSRYPDHMKQHDFFKSAMPEGYVQERTIFFKDDGNYKTRAEVKFEGDTLVNRIELKGIDFKEDGNILGHKLEYNYNSHNVYIMADKQKNGIKVNFKIRHNIEDGSVQLADHYQQNTPIGDGPVLLPDNHYLSTQSALSKDPNEKRDHMVLLEFVTAAGITLGMDELYKLEVLFQGPSSMSTGFSFGSGTLGSTTVAAGGTSTGGVFSFGTGASSNPSVGLNFGNLGSTSTPATTSAPSSGFGTGLFGSKPATGFTLGGTNTGIATTITTGLTLGTPATTSAATTGFSLGFNKPAASAT…
		GFP-Nup153	His-GFP-HRV3C-Nup153 Transcript varient 2. NCBI Reference Sequence: NM_005124.4	MTVMYKVCKDIKHVSETMGTSGHHHHHHHHGTSKGEELFTGVVPILVELDGDVNGHKFSVSGEGEGDATYGKLTLKFICTTGKLPVPWPTLVTTLTYGVQCFSRYPDHMKQHDFFKSAMPEGYVQERTIFFKDDGNYKTRAEVKFEGDTLVNRIELKGIDFKEDGNILGHKLEYNYNSHNVYIMADKQKNGIKVNFKIRHNIEDGSVQLADHYQQNTPIGDGPVLLPDNHYLSTQSALSKDPNEKRDHMVLLEFVTAAGITLGMDELYKLEVLFQGPSSMASGAGGVGGGGGGKIRTRRCHQGPIKPYQQGRQQHQGILSRVTESVKNIVPGWLQRYFNKNEDVCSCSTDTSEVPRWPENKEDHLVYADEESSNITDGRITPEPAVSNTEEPSTTSTAS…
		GFP-Nup981-499	His-GFP-HRV3C-Nup98 1-499	MTVMYKVCKDIKHVSETMGTSGHHHHHHHHGTSKGEELFTGVVPILVELDGDVNGHKFSVSGEGEGDATYGKLTLKFICTTGKLPVPWPTLVTTLTYGVQCFSRYPDHMKQHDFFKSAMPEGYVQERTIFFKDDGNYKTRAEVKFEGDTLVNRIELKGIDFKEDGNILGHKLEYNYNSHNVYIMADKQKNGIKVNFKIRHNIEDGSVQLADHYQQNTPIGDGPVLLPDNHYLSTQSALSKDPNEKRDHMVLLEFVTAAGITLGMDELYKLEVLFQGPSSMFNKSFGTPFGGGTGGFGTTSTFGQNTGFGTTSGGAFGTSAFGSSNNTGGLFGNSQTKPGGLFGTSSFSQPATSTSTGFGFGTSTGTANTLFGTASTGTSLFSSQNNAFAQNKPTGFGNF…
		GFP-Nup98500-836	His-GFP-HRV3C-Nup98 500-836	MTVMYKVCKDIKHVSETMGTSGHHHHHHHHGTSKGEELFTGVVPILVELDGDVNGHKFSVSGEGEGDATYGKLTLKFICTTGKLPVPWPTLVTTLTYGVQCFSRYPDHMKQHDFFKSAMPEGYVQERTIFFKDDGNYKTRAEVKFEGDTLVNRIELKGIDFKEDGNILGHKLEYNYNSHNVYIMADKQKNGIKVNFKIRHNIEDGSVQLADHYQQNTPIGDGPVLLPDNHYLSTQSALSKDPNEKRDHMVLLEFVTAAGITLGMDELYKLEVLFQGPSSPLFRNPMSDPKKKEERLKPTNPAAQKALTTPTHYKLTPRPATRVRPKALQTTGTAKSHLFDGLDDDEPSLANGAFMPKKSIKKLVLKNLNNSNLFSPVNRDSENLASPSEYPENGERFSF…
		GFP-Nup981-199	His-GFP-HRV3C-Nup98 1-199	MTVMYKVCKDIKHVSETMGTSGHHHHHHHHGTSKGEELFTGVVPILVELDGDVNGHKFSVSGEGEGDATYGKLTLKFICTTGKLPVPWPTLVTTLTYGVQCFSRYPDHMKQHDFFKSAMPEGYVQERTIFFKDDGNYKTRAEVKFEGDTLVNRIELKGIDFKEDGNILGHKLEYNYNSHNVYIMADKQKNGIKVNFKIRHNIEDGSVQLADHYQQNTPIGDGPVLLPDNHYLSTQSALSKDPNEKRDHMVLLEFVTAAGITLGMDELYKLEVLFQGPSSMFNKSFGTPFGGGTGGFGTTSTFGQNTGFGTTSGGAFGTSAFGSSNNTGGLFGNSQTKPGGLFGTSSFSQPATSTSTGFGFGTSTGTANTLFGTASTGTSLFSSQNNAFAQNKPTGFGN
		GFP-Nup98118-345	His-GFP-HRV3C-Nup98 118-345	MTVMYKVCKDIKHVSETMGTSGHHHHHHHHGTSKGEELFTGVVPILVELDGDVNGHKFSVSGEGEGDATYGKLTLKFICTTGKLPVPWPTLVTTLTYGVQCFSRYPDHMKQHDFFKSAMPEGYVQERTIFFKDDGNYKTRAEVKFEGDTLVNRIELKGIDFKEDGNILGHKLEYNYNSHNVYIMADKQKNGIKVNFKIRHNIEDGSVQLADHYQQNTPIGDGPVLLPDNHYLSTQSALSKDPNEKRDHMVLLEFVTAAGITLGMDELYKLEVLFQGPSSGNFGTSTSSGGLFGTTNTTSNPFGSTSGSLFGPSSFTAAPTGTTIKFNPPTGTDTMVKAGVSTNISTKHQCITAMKEYESKSLEELRLEDYQANRKGPQNQVGAGTTTGLFGSSPATSSA…
		GFP-Nup98346-499	His-GFP-HRV3C-Nup98 346-499	MTVMYKVCKDIKHVSETMGTSGHHHHHHHHGTSKGEELFTGVVPILVELDGDVNGHKFSVSGEGEGDATYGKLTLKFICTTGKLPVPWPTLVTTLTYGVQCFSRYPDHMKQHDFFKSAMPEGYVQERTIFFKDDGNYKTRAEVKFEGDTLVNRIELKGIDFKEDGNILGHKLEYNYNSHNVYIMADKQKNGIKVNFKIRHNIEDGSVQLADHYQQNTPIGDGPVLLPDNHYLSTQSALSKDPNEKRDHMVLLEFVTAAGITLGMDELYKLEVLFQGPSSGTGLFGQTNTGFGAVGSTLFGNNKLTTFGSSTTSAPSFGTTSGGLFGFGTNTSGNSIFGSKPAPGTLGTGLGAGFGTALGAGQASLFGNNQPKIGGPLGTGAFGAPGFNTTTATLGFGAP…
		GPF-Pom121266-1249	His-GFP-HRV3C Pom121A isoform3. This isofrom does not include the first 266 amino acids (the transmembrane domain) and has a different C-terminus as isoform1. Note there are two sequence changes H639P and A723T	MTVMYKVCKDIKHVSETMGTSGHHHHHHHHGTSKGEELFTGVVPILVELDGDVNGHKFSVSGEGEGDATYGKLTLKFICTTGKLPVPWPTLVTTLTYGVQCFSRYPDHMKQHDFFKSAMPEGYVQERTIFFKDDGNYKTRAEVKFEGDTLVNRIELKGIDFKEDGNILGHKLEYNYNSHNVYIMADKQKNGIKVNFKIRHNIEDGSVQLADHYQQNTPIGDGPVLLPDNHYLSTQSALSKDPNEKRDHMVLLEFVTAAGITLGMDELYKLEVLFQGPSSMVCSPVTVRIAPPDRRFSRSAIPEQIISSTLSSPSSNAPDPCAKETVLSALKEKEKKRTVEEEDQIFLDGQENKRRRHDSSGSGHSAFEPLVANGVPASFVPKPGSLKRGLNSQSSDDHL…
		GFP-Pom121266-659	His-GFP-HRV3C Pom121 isofrom 1 and 3 are identical for residues 266-659	MTVMYKVCKDIKHVSETMGTSGHHHHHHHHGTSKGEELFTGVVPILVELDGDVNGHKFSVSGEGEGDATYGKLTLKFICTTGKLPVPWPTLVTTLTYGVQCFSRYPDHMKQHDFFKSAMPEGYVQERTIFFKDDGNYKTRAEVKFEGDTLVNRIELKGIDFKEDGNILGHKLEYNYNSHNVYIMADKQKNGIKVNFKIRHNIEDGSVQLADHYQQNTPIGDGPVLLPDNHYLSTQSALSKDPNEKRDHMVLLEFVTAAGITLGMDELYKLEVLFQGPSSMVCSPVTVRIAPPDRRFSRSAIPEQIISSTLSSPSSNAPDPCAKETVLSALKEKEKKRTVEEEDQIFLDGQENKRRRHDSSGSGHSAFEPLVANGVPASFVPKPGSLKRGLNSQSSDDHL…
		GFP-Pom121659-1249	His-GFP-HRV3C Pom121 isoform3, Residues 659-1249. Note there are two sequence changes H639P and A723T.	MTVMYKVCKDIKHVSETMGTSGHHHHHHHHGTSKGEELFTGVVPILVELDGDVNGHKFSVSGEGEGDATYGKLTLKFICTTGKLPVPWPTLVTTLTYGVQCFSRYPDHMKQHDFFKSAMPEGYVQERTIFFKDDGNYKTRAEVKFEGDTLVNRIELKGIDFKEDGNILGHKLEYNYNSHNVYIMADKQKNGIKVNFKIRHNIEDGSVQLADHYQQNTPIGDGPVLLPDNHYLSTQSALSKDPNEKRDHMVLLEFVTAAGITLGMDELYKLEVLFQGPSSTTLLGLIPAPSMVPATDTKAPPTLQAETATKPQATSAPSPAPKQSFLFGTQNTSPSSPAAPAASSASPMFKPIFTAPPKSEKEGPTPPGPSVTATAPSSSSLPTTTSTTAPTFQPVFSSM…
		GFP-Nup358983-2004	His-GFP-HRV3C-Nup358 983-2004	MTVMYKVCKDIKHVSETMGTSGHHHHHHHHGTSKGEELFTGVVPILVELDGDVNGHKFSVSGEGEGDATYGKLTLKFICTTGKLPVPWPTLVTTLTYGVQCFSRYPDHMKQHDFFKSAMPEGYVQERTIFFKDDGNYKTRAEVKFEGDTLVNRIELKGIDFKEDGNILGHKLEYNYNSHNVYIMADKQKNGIKVNFKIRHNIEDGSVQLADHYQQNTPIGDGPVLLPDNHYLSTQSALSKDPNEKRDHMVLLEFVTAAGITLGMDELYKLEVLFQGPSSKPPIAAHASRSAESKTIEFGKTNFVQPMPGEGLRPSLPTQAHTTQPTPFKFNSNFKSNDGDFTFSSPQVVTQPPPAAYSNSESLLGLLTSDKPLQGDGYSGAKPIPGGQTIGPRNTFNFG…
		GFP-Nup3582005-3043	His-GFP-HRV3C-Nup358 2005-3043	MTVMYKVCKDIKHVSETMGTSGHHHHHHHHGTSKGEELFTGVVPILVELDGDVNGHKFSVSGEGEGDATYGKLTLKFICTTGKLPVPWPTLVTTLTYGVQCFSRYPDHMKQHDFFKSAMPEGYVQERTIFFKDDGNYKTRAEVKFEGDTLVNRIELKGIDFKEDGNILGHKLEYNYNSHNVYIMADKQKNGIKVNFKIRHNIEDGSVQLADHYQQNTPIGDGPVLLPDNHYLSTQSALSKDPNEKRDHMVLLEFVTAAGITLGMDELYKLEVLFQGPSSTEDSDDIHFEPVVQMPEKVELVTGEEDEKVLYSQRVKLFRFDAEVSQWKERGLGNLKILKNEVNGKLRMLMRREQVLKVCANHWITTTMNLKPLSGSDRAWMWLASDFSDGDAKLEQLAA…
		GFP-Pom121659-1249	Pom121 isofrom3, residues 659-1249, no point mutations. In pALICE01	MTVMYKVCKDIKHVSETMGTSGHHHHHHHHGTSKGEELFTGVVPILVELDGDVNGHKFSVSGEGEGDATYGKLTLKFICTTGKLPVPWPTLVTTLTYGVQCFSRYPDHMKQHDFFKSAMPEGYVQERTIFFKDDGNYKTRAEVKFEGDTLVNRIELKGIDFKEDGNILGHKLEYNYNSHNVYIMADKQKNGIKVNFKIRHNIEDGSVQLADHYQQNTPIGDGPVLLPDNHYLSTQSALSKDPNEKRDHMVLLEFVTAAGITLGMDELYKLEVLFQGPSSTTLLGLIPAPSMVPATDTKAPPTLQAETATKPQATSAPSPAPKQSFLFGTQNTSPSSPAAPAASSAPPMFKPIFTAPPKSEKEGPTPPGPSVTATAPSSSSLPTTTSTTAPTFQPVFSSM…
		GFP-Nup2141-450	His-GFP-HRV3C-Nup214 1-450	MTVMYKVCKDIKHVSETMGTSGHHHHHHHHGTSKGEELFTGVVPILVELDGDVNGHKFSVSGEGEGDATYGKLTLKFICTTGKLPVPWPTLVTTLTYGVQCFSRYPDHMKQHDFFKSAMPEGYVQERTIFFKDDGNYKTRAEVKFEGDTLVNRIELKGIDFKEDGNILGHKLEYNYNSHNVYIMADKQKNGIKVNFKIRHNIEDGSVQLADHYQQNTPIGDGPVLLPDNHYLSTQSALSKDPNEKRDHMVLLEFVTAAGITLGMDELYKLEVLFQGPSSMGDEMDAMIPEREMKDFQFRALKKVRIFDSPEELPKERSSLLAVSNKYGLVFAGGASGLQIFPTKNLLIQNKPGDDPNKIVDKVQGLLVPMKFPIHHLALSCDNLTLSACMMSSEYGSII…
		GFP-Nup214451-1209	His-GFP-HRV3C-Nup214 451-1209	MTVMYKVCKDIKHVSETMGTSGHHHHHHHHGTSKGEELFTGVVPILVELDGDVNGHKFSVSGEGEGDATYGKLTLKFICTTGKLPVPWPTLVTTLTYGVQCFSRYPDHMKQHDFFKSAMPEGYVQERTIFFKDDGNYKTRAEVKFEGDTLVNRIELKGIDFKEDGNILGHKLEYNYNSHNVYIMADKQKNGIKVNFKIRHNIEDGSVQLADHYQQNTPIGDGPVLLPDNHYLSTQSALSKDPNEKRDHMVLLEFVTAAGITLGMDELYKLEVLFQGPSSAAAAPASLPPSSPAAPIATFSLLPAGGAPTVFSFGSSSLKSSATVTGEPPSYSSGSDSSKAAPGPGPSTFSFVPPSKASLAPTPAASPVAPSAASFSFGSSGFKPTLESTPVPSVSAPNI…
		GFP-Nup2141210-2090	His-GFP-HRV3C-Nup214 1210-2090	MTVMYKVCKDIKHVSETMGTSGHHHHHHHHGTSKGEELFTGVVPILVELDGDVNGHKFSVSGEGEGDATYGKLTLKFICTTGKLPVPWPTLVTTLTYGVQCFSRYPDHMKQHDFFKSAMPEGYVQERTIFFKDDGNYKTRAEVKFEGDTLVNRIELKGIDFKEDGNILGHKLEYNYNSHNVYIMADKQKNGIKVNFKIRHNIEDGSVQLADHYQQNTPIGDGPVLLPDNHYLSTQSALSKDPNEKRDHMVLLEFVTAAGITLGMDELYKLEVLFQGPSSFSKPFSFSPSGTGFNFGIITPTPSSNFTAAQGATPSTKESSQPDAFSSGGGSKPSYEAIPESSPPSGITSASNTTPGEPAASSSRPVAPSGTALSTTSSKLETPPSKLGELLFPSSLAGE…
		Constructs from DNASU
		GFP-Nup42	DNASU clone HsCD00719113	MTVMYKVCKDIKHVSETMGTSGHHHHHHHHGTSKGEELFTGVVPILVELDGDVNGHKFSVSGEGEGDATYGKLTLKFICTTGKLPVPWPTLVTTLTYGVQCFSRYPDHMKQHDFFKSAMPEGYVQERTIFFKDDGNYKTRAEVKFEGDTLVNRIELKGIDFKEDGNILGHKLEYNYNSHNVYIMADKQKNGIKVNFKIRHNIEDGSVQLADHYQQNTPIGDGPVLLPDNHYLSTQSALSKDPNEKRDHMVLLEFVTAAGITLGMDELYKLEVLFQGPTSLYKKAGSTMAICQFFLQGRCRFGDRCWNEHPGARGAGGGRQQPQQQPSGNNRRGWNTTSQRYSNVIQPSSFSKSTPWGGSRDQEKPYFSSFDSGASTNRKEGFGLSENPFASLSPDEQKD…
		GFP-Nup50	DNASU clone HsCD00296748	MTVMYKVCKDIKHVSETMGTSGHHHHHHHHGTSKGEELFTGVVPILVELDGDVNGHKFSVSGEGEGDATYGKLTLKFICTTGKLPVPWPTLVTTLTYGVQCFSRYPDHMKQHDFFKSAMPEGYVQERTIFFKDDGNYKTRAEVKFEGDTLVNRIELKGIDFKEDGNILGHKLEYNYNSHNVYIMADKQKNGIKVNFKIRHNIEDGSVQLADHYQQNTPIGDGPVLLPDNHYLSTQSALSKDPNEKRDHMVLLEFVTAAGITLGMDELYKLEVLFQGPTSLYKKAGSTMAKRNAEKELTDRNWDQEDEAEEVGTFSMASEEVLKNRAIKKAKRRNVGFESDTGGAFKGFKGLVVPSGGGRFSGFGSGAGGKPLEGLSNGNNITSAPPFASAKAAADPKVA…
		GFP-Nup54	DNASU clone HsCD00076218	MTVMYKVCKDIKHVSETMGTSGHHHHHHHHGTSKGEELFTGVVPILVELDGDVNGHKFSVSGEGEGDATYGKLTLKFICTTGKLPVPWPTLVTTLTYGVQCFSRYPDHMKQHDFFKSAMPEGYVQERTIFFKDDGNYKTRAEVKFEGDTLVNRIELKGIDFKEDGNILGHKLEYNYNSHNVYIMADKQKNGIKVNFKIRHNIEDGSVQLADHYQQNTPIGDGPVLLPDNHYLSTQSALSKDPNEKRDHMVLLEFVTAAGITLGMDELYKLEVLFQGPTSLYKKAGSTMAFNFGAPSGTSGTAAATAAPAGGFGGFGTTSTTAGSAFSFSAPTNTGTTGLFGGTQNKGFGFGTGFGTTTGTSTGLGTGLGTGLGFGGFNTQQQQQTTLGGLFSQPTQAPT…
		GFP-Nup62	DNASU clone HsCD00044643	MTVMYKVCKDIKHVSETMGTSGHHHHHHHHGTSKGEELFTGVVPILVELDGDVNGHKFSVSGEGEGDATYGKLTLKFICTTGKLPVPWPTLVTTLTYGVQCFSRYPDHMKQHDFFKSAMPEGYVQERTIFFKDDGNYKTRAEVKFEGDTLVNRIELKGIDFKEDGNILGHKLEYNYNSHNVYIMADKQKNGIKVNFKIRHNIEDGSVQLADHYQQNTPIGDGPVLLPDNHYLSTQSALSKDPNEKRDHMVLLEFVTAAGITLGMDELYKLEVLFQGPTSLYKKAGSTMSGFNFGGTGAPTGGFTFGTAKTATTTPATGFSFSTSGTGGFNFGAPFQPATSTPSTGLFSLATQTPATQTTGFTFGTATLASGGTGFSLGIGASKLNLSNTAATPAMANPS…
		GFP-Nup88	DNASU clone HsCD00516040	MTVMYKVCKDIKHVSETMGTSGHHHHHHHHGTSKGEELFTGVVPILVELDGDVNGHKFSVSGEGEGDATYGKLTLKFICTTGKLPVPWPTLVTTLTYGVQCFSRYPDHMKQHDFFKSAMPEGYVQERTIFFKDDGNYKTRAEVKFEGDTLVNRIELKGIDFKEDGNILGHKLEYNYNSHNVYIMADKQKNGIKVNFKIRHNIEDGSVQLADHYQQNTPIGDGPVLLPDNHYLSTQSALSKDPNEKRDHMVLLEFVTAAGITLGMDELYKLEVLFQGPTSLYKKVGTMAAAEGPVGDGELWQTWLPNHVVFLRLREGLKNQSPTEAEKPASSSLPSSPPPQLLTRNVVFGLGGELFLWDGEDSSFLVVRLRGPSGGGEEPALSQYQRLLCINPPLFEIYQ…
		GFP-Nup133	DNASU clone HsCD00075964	MTVMYKVCKDIKHVSETMGTSGHHHHHHHHGTSKGEELFTGVVPILVELDGDVNGHKFSVSGEGEGDATYGKLTLKFICTTGKLPVPWPTLVTTLTYGVQCFSRYPDHMKQHDFFKSAMPEGYVQERTIFFKDDGNYKTRAEVKFEGDTLVNRIELKGIDFKEDGNILGHKLEYNYNSHNVYIMADKQKNGIKVNFKIRHNIEDGSVQLADHYQQNTPIGDGPVLLPDNHYLSTQSALSKDPNEKRDHMVLLEFVTAAGITLGMDELYKLEVLFQGPTSLYKKAGSTMFPAAPSPRTPGTGSRRGPLAGLGPGSTPRTASRKGLPLGSAVSSPVLFSPVGRRSSLSSRGTPTRMFPHHSITESVNYDVKTFGSSLPVKVMEALTLAEVDDQLTINIDEG…
		GFP-Nup214	DNASU clone HsCD00433450 Full length Nup214 not express in cell free extract	MTVMYKVCKDIKHVSETMGTSGHHHHHHHHGTSKGEELFTGVVPILVELDGDVNGHKFSVSGEGEGDATYGKLTLKFICTTGKLPVPWPTLVTTLTYGVQCFSRYPDHMKQHDFFKSAMPEGYVQERTIFFKDDGNYKTRAEVKFEGDTLVNRIELKGIDFKEDGNILGHKLEYNYNSHNVYIMADKQKNGIKVNFKIRHNIEDGSVQLADHYQQNTPIGDGPVLLPDNHYLSTQSALSKDPNEKRDHMVLLEFVTAAGITLGMDELYKLEVLFQGPTSLYKKAGSTMGDEMDAMIPEREMKDFQFRALKKVRIFDSPEELPKERSSLLAVSNKYGLVFAGGASGLQIFPTKNLLIQNKPGDDPNKIVDKVQGLLVPMKFPIHHLALSCDNLTLSACMM…
		GFP-peptide fusion
		GFP-CPSF6 peptide	His-GFP-HRV3C-TSLPVLFPGQPFGQPPLG	MTVMYKVCKDIKHVSETMGTSGHHHHHHHHGTSKGEELFTGVVPILVELDGDVNGHKFSVSGEGEGDATYGKLTLKFICTTGKLPVPWPTLVTTLTYGVQCFSRYPDHMKQHDFFKSAMPEGYVQERTIFFKDDGNYKTRAEVKFEGDTLVNRIELKGIDFKEDGNILGHKLEYNYNSHNVYIMADKQKNGIKVNFKIRHNIEDGSVQLADHYQQNTPIGDGPVLLPDNHYLSTQSALSKDPNEKRDHMVLLEFVTAAGITLGMDELYKLEVLFQGPTSLPVLFPGQPFGQPPLG
		GFP-Nup153 peptide	His-GFP-HRV3C-TSLTNNSPSGVFTFGANSST	MTVMYKVCKDIKHVSETMGTSGHHHHHHHHGTSKGEELFTGVVPILVELDGDVNGHKFSVSGEGEGDATYGKLTLKFICTTGKLPVPWPTLVTTLTYGVQCFSRYPDHMKQHDFFKSAMPEGYVQERTIFFKDDGNYKTRAEVKFEGDTLVNRIELKGIDFKEDGNILGHKLEYNYNSHNVYIMADKQKNGIKVNFKIRHNIEDGSVQLADHYQQNTPIGDGPVLLPDNHYLSTQSALSKDPNEKRDHMVLLEFVTAAGITLGMDELYKLEVLFQGPTSLTNNSPSGVFTFGANSST
		mcherry-Nup98 fragments
		mCherry2-Nup981-199		MGHHHHHHHHSGSENLYFQGSGGSMVSKGEEDNMAIIKEFMRFKVHMEGSVNGHEFEIEGEGEGRPYEGTQTAKLKVTKGGPLPFAWDILSPQFMYGSKAYVKHPADIPDYLKLSFPEGFNWERVMNFEDGGVVTVTQDSSLQDGEFIYKVKLRGTNFPSDGPVMQCRTMGWEASTERMYPEDGALKGEIKQRLKLKDGGHYDAEVKTTYKAKKPVQLPGAYNVDIKLDILSHNEDYTIVEQYERAEGRHSTGGMDELYKSGSGSGMFNKSFGTPFGGGTGGFGTTSTFGQNTGFGTTSGGAFGTSAFGSSNNTGGLFGNSQTKPGGLFGTSSFSQPATSTSTGFGFGTSTGTANTLFGTASTGTSLFSSQNNAFAQNKPTGFGN*
		mCherry2-Nup98118-345		MGHHHHHHHHSGSENLYFQGSGGSMVSKGEEDNMAIIKEFMRFKVHMEGSVNGHEFEIEGEGEGRPYEGTQTAKLKVTKGGPLPFAWDILSPQFMYGSKAYVKHPADIPDYLKLSFPEGFNWERVMNFEDGGVVTVTQDSSLQDGEFIYKVKLRGTNFPSDGPVMQCRTMGWEASTERMYPEDGALKGEIKQRLKLKDGGHYDAEVKTTYKAKKPVQLPGAYNVDIKLDILSHNEDYTIVEQYERAEGRHSTGGMDELYKSGSGSGGNFGTSTSSGGLFGTTNTTSNPFGSTSGSLFGPSSFTAAPTGTTIKFNPPTGTDTMVKAGVSTNISTKHQCITAMKEYESKSLEELRLEDYQANRKGPQNQVGAGTTTGLFGSSPATSSATGLFSSSTTNSGF…
		mCherry2-Nup98346-499		MGHHHHHHHHSGSENLYFQGSGGSMVSKGEEDNMAIIKEFMRFKVHMEGSVNGHEFEIEGEGEGRPYEGTQTAKLKVTKGGPLPFAWDILSPQFMYGSKAYVKHPADIPDYLKLSFPEGFNWERVMNFEDGGVVTVTQDSSLQDGEFIYKVKLRGTNFPSDGPVMQCRTMGWEASTERMYPEDGALKGEIKQRLKLKDGGHYDAEVKTTYKAKKPVQLPGAYNVDIKLDILSHNEDYTIVEQYERAEGRHSTGGMDELYKSGSGSGGTGLFGQTNTGFGAVGSTLFGNNKLTTFGSSTTSAPSFGTTSGGLFGFGTNTSGNSIFGSKPAPGTLGTGLGAGFGTALGAGQASLFGNNQPKIGGPLGTGAFGAPGFNTTTATLGFGAPQAPVALTDPNASA…
		Peptide sequences
		Nup9873-88	Nup98 FGFG-peptide	TSTSTGFGFGTSTGTAC
		Nup98342-356	Nup98 GLFG-peptide	AFGTGTGLFGQTNTG
		Linker sequences
			GFP-linker sequence from gateway cloning	MTVMYKVCKDIKHVSETMGTSGHHHHHHHHGTSKGEELFTGVVPILVELDGDVNGHKFSVSGEGEGDATYGKLTLKFICTTGKLPVPWPTLVTTLTYGVQCFSRYPDHMKQHDFFKSAMPEGYVQERTIFFKDDGNYKTRAEVKFEGDTLVNRIELKGIDFKEDGNILGHKLEYNYNSHNVYIMADKQKNGIKVNFKIRHNIEDGSVQLADHYQQNTPIGDGPVLLPDNHYLSTQSALSKDPNEKRDHMVLLEFVTAAGITLGMDELYKLEVLFQGPTSLYKKAGST
			AttB1-linker sequence from gateway cloning for Nup35	GTSLYKKAGF
			GFP-linker sequence from gibson cloning	MTVMYKVCKDIKHVSETMGTSGHHHHHHHHGTSKGEELFTGVVPILVELDGDVNGHKFSVSGEGEGDATYGKLTLKFICTTGKLPVPWPTLVTTLTYGVQCFSRYPDHMKQHDFFKSAMPEGYVQERTIFFKDDGNYKTRAEVKFEGDTLVNRIELKGIDFKEDGNILGHKLEYNYNSHNVYIMADKQKNGIKVNFKIRHNIEDGSVQLADHYQQNTPIGDGPVLLPDNHYLSTQSALSKDPNEKRDHMVLLEFVTAAGITLGMDELYKLEVLFQGPSS
